# Exploration of the *Ixodes ricinus* virosphere unveils an extensive virus diversity including novel Coltiviruses and other reoviruses

**DOI:** 10.1101/2021.04.08.438920

**Authors:** Bert Vanmechelen, Michelle Merino, Valentijn Vergote, Lies Laenen, Marijn Thijssen, Joan Martí-Carreras, Edwin Claerebout, Piet Maes

## Abstract

Recent metagenomics studies have revealed several tick species to host a variety of previously undiscovered RNA viruses. *Ixodes ricinus*, which is known to be a vector for many viral, bacterial and protozoan pathogens, is the most prevalent tick species in Europe. For this study, we decided to investigate the virosphere of Belgian *I. ricinus* ticks. High-throughput sequencing of tick pools collected from six different sampling sites revealed the presence of viruses belonging to many different viral orders and families, including *Mononegavirales, Bunyavirales, Partitiviridae* and *Reoviridae*. Of particular interest was the detection of several new reoviruses, two of which cluster together with members of the genus *Coltivirus*. This includes a new strain of Eyach virus, a known causative agent of tick-borne encephalitis. All genome segments of this new strain are highly similar to those of previously published Eyach virus genomes, except for the fourth segment, encoding VP4, which is markedly more dissimilar, potentially indicating the occurrence of a genetic reassortment. Further PCR-based screening of over 230 tick pools for 14 selected viruses showed that most viruses could be found in all six sampling sites, indicating the wide spread of these viruses throughout the Belgian tick population. Taken together, these results illustrate the role of ticks as important virus reservoirs, highlighting the need for adequate tick control measures.
