## Supplementary Table S1 for "Exploration of the *Ixodes ricinus* virosphere unveils an extensive virus diversity including novel Coltiviruses and other reoviruses"

### Sheet: Sheet1
Number	Location	Date	Content	Eyach virus - strain Heverlee	Bronnoya virus	Norway partiti-like virus 1	Norway luteo-like virus 1	Norway mononegavirus 1	Gierle tick virus	Norway luteo-like virus 2	Norway luteo-like virus 3	Norway luteo-like virus 4	Zoersel tick virus	TBEV	Grotenhout virus	Leuven phlebovirus	Chimay rhabdovirus
1	Chimay	2009-04-29	1 adult (Male)			1									1	1
2	Chimay	2009-06-25	1 adult (Female)			1										1	1
3	Chimay	2009-06-25	1 adult (Female)			1									1		1
4	Chimay	2009-06-25	1 adult (Female)			1
5	Chimay	2009-06-25	1 adult (Male)			1									1
6	Chimay	2009-06-25	1 adult (Male)			1
7	Chimay	2009-06-25	1 adult (Male)			1									1	1	1
8	Chimay	2009-06-25	1 adult (Male)			1			1								1
9	Chimay	2009-06-25	1 adult (Male)			1										1
10	Chimay	2009-06-25	3 Nymphs			1							1		1
11	Chimay	2009-06-25	3 Nymphs			1									1	1
12	Chimay	2009-06-25	3 Nymphs			1									1	1
13	Chimay	2009-06-25	3 Nymphs			1									1	1
14	Chimay	2009-06-25	3 Nymphs			1									1	1
15	Chimay	2009-06-25	3 Nymphs			1		1							1		1
16	Chimay	2009-06-25	3 Nymphs		1	1					1				1	1	1
17	Chimay	2009-06-25	1 Nymph												1
18	Chimay	2009-06-25	1 Nymph
19	Chimay	2009-06-25	1 Nymph
20	Chimay	2009-06-25	1 Nymph
21	Chimay	2009-06-25	1 Nymph
22	Chimay	2009-06-25	1 Nymph
23	Chimay	2009-06-25	1 Nymph
24	Chimay	2009-06-25	1 Nymph
25	Chimay	2009-06-25	1 Nymph			1									1
26	Chimay	2009-06-25	1 Nymph			1									1
27	Chimay	2009-06-25	1 Nymph
28	Chimay	2009-06-25	1 Nymph			1
29	Chimay	2009-06-25	1 Nymph													1
30	Chimay	2009-06-25	1 Nymph
31	Chimay	2009-06-25	1 Nymph
32	Chimay	2009-06-25	1 Nymph			1									1
33	Chimay	2009-06-25	1 Nymph
34	Chimay	2009-06-25	1 Nymph
35	Chimay	2009-06-25	1 Nymph
36	Chimay	2009-06-25	1 Nymph
37	Chimay	2009-06-25	1 Nymph													1
38	Chimay	2009-06-25	1 Nymph
39	Chimay	2009-06-25	1 Nymph			1
40	Chimay	2009-06-25	1 Nymph			1										1
41	Chimay	2009-06-25	3 Nymphs			1									1	1
42	Chimay	2009-06-25	3 Nymphs			1									1	1
43	Chimay	2009-06-25	3 Nymphs			1									1
44	Chimay	2009-06-25	3 Nymphs			1									1		1
45	Chimay	2009-06-25	3 Nymphs		1	1									1	1
46	Chimay	2009-06-25	3 Nymphs			1											1
47	Chimay	2009-06-25	3 Nymphs			1
48	Chimay	2009-06-25	3 Nymphs
49	Chimay	2009-06-25	3 Nymphs			1									1		1
50	Chimay	2009-06-25	3 Nymphs			1									1
51	Chimay	2009-06-25	3 Nymphs			1
52	Chimay	2009-06-25	3 Nymphs			1									1	1
53	Chimay	2009-06-25	3 Nymphs			1									1
54	Chimay	2009-06-25	3 Nymphs			1									1	1
55	Chimay	2009-06-25	3 Nymphs			1									1	1
56	Chimay	2009-06-25	3 Nymphs			1	1
57	Chimay	2009-06-25	3 Nymphs		1	1										1
58	Chimay	2009-06-25	3 Nymphs			1									1	1	1
59	Chimay	2009-06-25	3 Nymphs			1										1
60	Chimay	2009-06-25	3 Nymphs		1	1					1					1
61	Chimay	2009-06-25	3 Nymphs			1										1
62	Chimay	2009-06-25	3 Nymphs			1					1					1	1
63	Chimay	2009-06-25	3 Nymphs		1	1									1		1
64	Chimay	2009-06-25	3 Nymphs			1									1	1
65	Chimay	2009-06-25	3 Nymphs			1									1	1	1
66	Chimay	2009-06-25	3 Nymphs			1					1				1	1
67	Chimay	2009-06-25	3 Nymphs			1										1
68	Chimay	2009-06-25	3 Nymphs			1										1
69	Chimay	2009-06-25	3 Nymphs			1									1	1	1
70	Chimay	2009-06-25	3 Nymphs		1	1									1	1
71	Chimay	2009-06-25	3 Nymphs			1									1		1
72	Chimay	2009-06-25	3 Nymphs												1	1
73	Chimay	2009-06-25	3 Nymphs			1									1	1
74	Chimay	2009-06-25	3 Nymphs			1									1	1
75	Chimay	2009-06-25	3 Nymphs		1	1									1
76	Chimay	2009-06-25	3 Nymphs			1										1	1
77	Chimay	2009-06-25	3 Nymphs			1									1	1	1
78	Chimay	2009-06-25	3 Nymphs		1										1	1
79	Chimay	2009-06-25	3 Nymphs		1	1	1								1	1	1
80	Chimay	2009-06-25	3 Nymphs		1	1									1	1
81	Chimay	2009-06-25	3 Nymphs			1							1		1		1
82	Chimay	2009-06-25	3 Nymphs			1									1	1
83	Chimay	2009-06-25	3 Nymphs			1									1	1
84	Chimay	2009-06-25	3 Nymphs			1									1	1	1
85	Chimay	2009-04-29	3 Nymphs			1									1	1	1
86	Chimay	2009-04-29	3 Nymphs			1									1	1	1
87	Gierle	2009-06-18	1 adult (Female)
88	Gierle	2009-06-18	1 adult (Female)			1											1
89	Gierle	2009-06-18	1 adult (Female)			1									1
90	Gierle	2009-06-18	1 adult (Female)												1
91	Gierle	2009-06-18	1 adult (Female)			1
92	Gierle	2009-06-18	1 adult (Female)			1										1
93	Gierle	2009-06-18	1 adult (Female)			1											1
94	Gierle	2009-06-18	1 adult (Female)												1		1
95	Gierle	2009-06-18	1 adult (Female)			1									1
96	Gierle	2009-06-18	5 Nymphs			1									1		1
97	Gierle	2009-06-18	5 Nymphs			1									1	1
98	Gierle	2009-06-18	5 Nymphs			1	1						1		1
99	Gierle	2009-06-18	5 Nymphs		1	1									1
100	Gierle	2009-06-18	5 Nymphs		1	1	1						1			1
101	Gierle	2009-06-18	5 Nymphs			1									1	1
102	Gierle	2009-06-18	5 Nymphs			1	1						1		1
103	Gierle	2009-06-18	5 Nymphs			1									1
104	Gierle	2009-06-18	5 Nymphs		1	1							1		1
105	Gierle	2009-06-18	3 Nymphs			1									1
106	Gierle	2009-07-23	3 Nymphs			1									1
107	Gierle	2009-07-23	3 Nymphs			1			1
108	Gierle	2009-07-23	3 Nymphs			1									1
109	Gierle	2009-07-23	3 Nymphs			1	1				1		1		1
110	Gierle	2009-07-23	3 Nymphs		1	1	1						1
111	Gierle	2009-07-23	3 Nymphs			1									1	1
112	Gierle	2009-07-23	3 Nymphs			1									1
113	Gierle	2009-07-23	3 Nymphs			1									1
114	Gierle	2009-07-23	3 Nymphs			1							1
115	Gierle	2009-07-23	3 Nymphs			1									1		1
116	Gierle	2009-07-23	3 Nymphs			1									1
117	Gierle	2009-07-23	3 Nymphs		1	1									1	1
118	Gierle	2009-07-23	3 Nymphs		1	1					1				1		1
119	Gierle	2009-07-23	3 Nymphs			1									1
120	Gierle	2009-07-23	3 Nymphs			1		1							1
121	Gierle	2009-07-23	3 Nymphs			1		1							1
122	Gierle	2009-07-23	3 Nymphs			1											1
123	Gierle	2009-07-23	3 Nymphs			1									1	1
124	Gierle	2009-07-23	3 Nymphs			1									1
125	Gierle/Chimay	18/06/2009, 25/06/2009	3 Nymphs			1									1	1
126	Gierle/Chimay	25/06/2009, 23/07/2009	3 Nymphs		1	1	1						1
127	Gierle/Chimay	23/07/2009, 29/04/2009	3 Nymphs			1									1	1	1
128	Gierle/Chimay	18/06/2009, 25/06/2009, 23/07/2009	10 Larvae			1									1		1
129	Heverlee	2017-06-15	1 Larva
130	Heverlee	2017-06-15	3 Nymphs		1	1									1
131	Heverlee	2017-06-15	3 Nymphs			1										1
132	Heverlee	2017-06-15	3 Nymphs		1	1					1				1
133	Heverlee	2017-06-15	3 Nymphs			1									1		1
134	Heverlee	2017-06-15	3 Nymphs			1									1	1
135	Heverlee	2017-06-15	3 Nymphs	1		1
136	Heverlee	2017-06-15	3 Nymphs		1	1									1	1
137	Heverlee	2017-06-15	3 Nymphs	1		1									1
138	Heverlee	2017-06-15	3 Nymphs			1									1
139	Heverlee	2017-06-15	3 Nymphs			1
140	Heverlee	2017-06-15	1 Adult				1
141	Moerbeke	2009-08-24	1 Adult													1
142	Moerbeke	2009-08-24	1 Adult
143	Moerbeke	2009-09-07	1 Adult												1
144	Moerbeke	2009-09-07	1 Adult
145	Moerbeke	2009-09-07	3 Nymphs												1
146	Moerbeke	2009-09-22	1 Adult			1									1
147	Moerbeke	2009-09-22	1 Adult			1
148	Moerbeke	2009-09-22	3 Nymphs												1
149	Moerbeke	2009-09-25	1 Adult			1									1
150	Moerbeke	2009-10-29	1 Adult			1
151	Moerbeke	2009-09-07	3 Nymphs			1									1
152	Moerbeke	2009-10-29	3 Nymphs			1									1
153	Moerbeke	2009-10-29	2 Nymphs/2 Larvae
154	Moerbeke	2009-09-22	3 Nymphs
155	Moerbeke	2009-09-22	3 Nymphs
156	Moerbeke	2009-10-16	4 Nymphs/1 Larva												1
157	Moerbeke	2009-09-07	7 Larvae/1 Nymph		1												1
158	Moerbeke	2009-08-24	3 Nymphs			1
159	Moerbeke	2009-08-24	3 Nymphs
160	Moerbeke	2009-08-24	1 Nymph/2 Larvae
161	Moerbeke	2009-09-22	3 Larvae
162	Torhout	2009-08-31	1 Adult			1
163	Torhout	2009-08-31	1 Adult														1
164	Torhout	2009-08-31	3 Nymphs			1									1
165	Torhout	2009-09-25	3 Nymphs	1	1	1				1
166	Torhout	2009-10-15	1 Adult		1	1									1
167	Torhout	2009-10-18	3 Nymphs			1									1		1
168	Torhout	2009-10-28	1 Adult			1
169	Torhout	2009-10-28	1 Adult													1
170	Torhout	2009-08-31	2 Nymphs			1									1
171	Torhout	2009-08-31	3 Nymphs			1									1	1
172	Torhout	2009-10-15	3 Nymphs/2 Larvae	1	1	1
173	Torhout	2009-10-28	4 Nymphs													1
174	Torhout	2009-09-10	3 Nymphs			1									1	1
175	Torhout	2009-09-25	3 Nymphs			1
176	Torhout	2009-09-25	3 Nymphs			1									1	1
177	Torhout	2009-09-25	3 Nymphs												1
178	Torhout	2009-09-25	3 Larvae/1 Nymph			1									1
179	Torhout	2009-08-31	7 Larvae			1									1
180	Torhout	2009-09-10	3 Nymphs			1									1
181	Torhout	2009-09-10	2 Nymphs/1 Larva			1									1
182	Zoersel	2009-08-16	3 Nymphs		1	1									1
183	Zoersel	2009-09-08	3 Nymphs			1
184	Zoersel	2009-09-27	1 Adult			1										1
185	Zoersel	2009-09-27	3 Nymphs		1	1									1
186	Zoersel	2009-09-27	3 Nymphs			1									1
187	Zoersel	2009-10-08	3 Nymphs			1									1
188	Zoersel	2009-10-08	3 Nymphs			1		1
189	Zoersel	2009-10-08	3 Nymphs			1
190	Zoersel	2009-08-26	3 Nymphs								1
191	Zoersel	2009-08-26	3 Nymphs
192	Zoersel	2009-08-26	3 Nymphs		1										1
193	Zoersel	2009-08-26	10 Larvae		1												1
194	Zoersel	2009-08-26	10 Larvae												1
195	Zoersel	2009-10-08	1 Nymph/2 Larvae		1												1
196	Zoersel	2009-10-08	3 Nymphs												1
197	Zoersel	2009-09-27	3 Nymphs			1											1
198	Zoersel	2009-09-27	3 Nymphs												1
199	Zoersel	2009-09-27	3 Nymphs		1	1									1		1
200	Zoersel	2009-09-27	3 Nymphs				1	1			1				1
201	Zoersel	2009-09-27	10 Larvae		1										1
202	Zoersel	2009-09-27	10 Larvae		1	1									1		1
203	Zoersel	2009-08-26	3 Nymphs			1
204	Zoersel	2009-09-27	3 Nymphs		1	1							1		1	1
205	Zoersel	2009-09-27	3 Nymphs			1					1		1
206	Zoersel	2009-09-27	10 Larvae		1	1									1
207	Zoersel	2009-09-27	10 Larvae		1										1
208	Zoersel	2009-09-27	10 Larvae			1									1		1
209	Zoersel	2009-08-26	3 Nymphs					1							1		1
210	Zoersel	2009-09-27	3 Nymphs			1
211	Zoersel	2009-09-27	3 Nymphs		1	1									1
212	Zoersel	2009-09-27	3 Nymphs			1					1				1
213	Zoersel	2009-09-27	3 Nymphs		1						1
214	Zoersel	2009-09-27	10 Larvae												1		1
215	Zoersel	2009-09-27	10 Larvae		1	1									1
216	Zoersel	2009-09-27	10 Larvae			1									1
217	Zoersel	2009-09-27	10 Larvae			1	1	1							1
218	Zoersel	2009-09-08	3 Nymphs			1
219	Zoersel	2009-09-27	3 Nymphs			1
220	Zoersel	2009-09-27	3 Nymphs			1											1
221	Zoersel	2009-09-27	3 Nymphs		1	1					1				1
222	Zoersel	2009-09-27	3 Nymphs												1
223	Zoersel	2009-09-27	3 Nymphs			1
224	Zoersel	2009-09-08	3 Nymphs			1
225	Zoersel	2009-09-08	3 Nymphs			1											1
226	Zoersel	2009-09-08	3 Nymphs			1									1		1
227	Zoersel	2009-09-08	3 Nymphs			1
228	Zoersel	2009-09-08	3 Nymphs		1	1
229	Zoersel	2009-09-08	10 Larvae			1									1
230	Zoersel	2009-09-08	10 Larvae			1	1								1
231	Zoersel	2009-09-08	10 Larvae			1									1
232	Zoersel	2009-09-08	3 Nymphs			1
233	Zoersel	2009-09-08	3 Nymphs
234	Zoersel	2009-09-08	3 Nymphs			1
235	Zoersel	2009-09-08	3 Nymphs			1							1
236	Zoersel	2009-09-08	10 Larvae			1									1
237	Zoersel	2009-09-08	10 Larvae		1	1
238	Zoersel	2009-09-08	10 Larvae			1									1
239	Zoersel	2009-09-08	10 Larvae		1	1									1
