## Supplementary Table S2 for "Exploration of the *Ixodes ricinus* virosphere unveils an extensive virus diversity including novel Coltiviruses and other reoviruses"

### Sheet: Sheet1
virus	primers	annealing temperature (°C)
Bronnoya virus	F: CGGCTTGTCCACCACATAC	57
	R: CTTCCAGCAGACCCATTGAG
Eyach virus - strain Heverlee	F: CGTTTCCTCGGCAAGAGATTC	58
	R: CCACCATTTGAATAACCCTAGG
Zoersel tick virus	F: GGAAATGTCCACGCAACTAAGG	58
	R: CCAGCCGCGGTTTGTTGC
Norway luteo-like virus 1	F: CCACGGTACCTGGAATGAGTG	59
	R: CGAGGGTCTCGGAATCATTTC
Norway luteo-like virus 2	F: GACGCGTTTGGCTATGTGACC	60
	R: GCCCTGCGCAGCAACACTC
Norway luteo-like virus 3	F: CGCAGGACCCTCAAGAAGTC	60
	R: GAGCGAACGTATTGCCCGAG
Norway luteo-like virus 4	F: CGACGCCTCCTACAAGGAG	59
	R: CTCCAAGGCCTGAACGGC
Norway mononegavirus 1	F: GGATGCGGAAATCTGTCCATG	58
	R: CATGGTCAGGTATGGGCGG
Norway partiti-like virus 1	F: GGTCACTATCGGAACCTATGG	59
	R: CAGTGGAGAGGCGCTCATTC
Gierle tick virus	F: GACGACCAACTCAGCTGGG	58
	R: GTCGAGGAATCCATCCCAAC
Tick-borne encephalitis virus	F: GGAAGACCCACAGAGTCCTC	59
	R: TCCATGATTGCCACRTCCCA
Chimay rhabdovirus	F: AGTCTGTCCCAAGGAAAGAG	55
	R: ACCTGGTTGTCACCTTGCC
Leuven phlebovirus	F: CCAGTGGTGCAAGACAGATC	55
	R: CTGAGGGAAAAGTGCTTGCA
Grotenhout virus	F: CGGACTTTATCAGCTACATGC	55
	R: CTTGAACAGGTTGTGTCTAGC
