## Supplementary Table S3 for "Exploration of the *Ixodes ricinus* virosphere unveils an extensive virus diversity including novel Coltiviruses and other reoviruses"

### Sheet: Sheet1
	Zoersel tick virus		Operophtera brumata reovirus		BLASTP top hit results			#Mapped reads		#Mapped bases		Average coverage
	Segment length	Protein length (aa)	Segment length (bp)	Protein length (aa)	Alignment length	% Identity	e-value	Pool 8	Pool 9	Pool 8	Pool 9	Pool 8	Pool 9
S1	4226	1389	4170	1358	1356	33.78	0	42234	41375	6377334	6247625	1509.07	1478.38
S2	4032	1318	3780	1207	1174	27.85	5e-140	79973	72370	12075923	10927870	2995.02	2710.29
S3	3599	1098	3595	1161	1128	24.11	3e-70	67987	39555	10266037	5972805	2852.47	1659.57
S4	3387	1088	3362	1091	454	36.34	2e-84	53423	45245	8066873	6831995	2381.72	2017.12
S5	2156	632	2106	620	336	24.11	6e-18	36437	17826	5501081	2691726	2551.52	1248.48
S6	1884	566	1935	594	546	25.09	5e-36	28182	8404	4255482	1269004	2258.75	673.569
S7	1819	546	1606	499	205	21.95	3e-11	24395	16218	3683645	2448918	2025.09	1346.3
S8	1514	480	1584	467	470	32.77	1e-73	29850	18980	4507350	2865980	2977.11	1892.99
S9	1514	476	1547	437	N/A	N/A	N/A	33536	15283	5063936	2307733	3344.74	1524.26
S10	1932	622	1509	467	153	29.41	1e-11	21009	29212	3172359	4411012	1642.01	2283.13
