## Supplementary Table S4 for "Exploration of the *Ixodes ricinus* virosphere unveils an extensive virus diversity including novel Coltiviruses and other reoviruses"

### Sheet: Sheet1
Virus family	GenBank ID	Virus name
Reoviridae	AB102674	Mycoreovirus 3
	AF133428	Colorado tick fever virus
	AF282467	Eyach virus
	AF291683	Trichoplusia ni cytoplasmic polyhedrosis virus
	AF323782	Bombyx mori cypovirus 1
	AF389452	Lymantria dispar cypovirus 14
	AF389463	Lymantria dispar cypovirus 1
	AF403399	Golden shiner reovirus
	AF418295	Chum salmon reovirus
	AF499925	Mal de Rio Cuarto virus
	AJ294757	Rice black streaked dwarf virus
	AY029520	Fiji disease virus
	AY277888	Mycoreovirus 1
	D49693	Nilaparvata lugens reovirus
	DQ087277	Aedes pseudoscutellaris reovirus
	DQ192235	Operophtera brumata reovirus
	EF589099	Aquareovirus G
	EF634324	Heliothis armigera cypovirus 5
	EU486988	Choristoneura occidentalis cypovirus 16
	FN563989	Southern rice black-streaked dwarf virus
	FR694192	Avian orthoreovirus
	MW874093	Gierle tick virus
	GQ258979	Broome virus
	MW874081	Eyach virus - strain Heverlee
	HM159613	Mammalian orthoreovirus
	HM989931	Scophthalmus maximus reovirus
	HQ012655	Raspberry latent virus
	HQ847904	Baboon orthoreovirus
	JF342667	Pulau reovirus
	JF773383	Spissistilus festinus reovirus
	JN792199	Acinopterus anulatus reovirus
	JN967630	Reovirus GCRV104
	KC588366	Inachis io cypovirus 2
	KC795567	Piscine reovirus
	KC852154	Reptilian orthoreovirus
	KF741757	Pycnonotidae reovirus
	KJ740726	Micropterus salmoides reovirus
	KM378720	Grapevine Cabernet Sauvignon reovirus
	KR003787	Lutzomyia reovirus 1
	KR003805	Lutzomyia reovirus 2
	KT696549	Chelonian reovirus
	KT698830	Diaphorina citri reovirus
	KU128375	Sclerotinia sclerotiorum mycoreovirus 4
	KU198604	Mahlapitsi virus
	KU255424	Sclerotinia sclerotiorum reovirus 1
	KU754533	Soudat virus
	KU974955	Largemouth bass reovirus
	KU984966	Maize rough dwarf virus
	KX884696	Hubei diptera virus 21
	KX989543	Tai Forest reovirus
	LC275156	Tarumizu tick virus
	MF094128	High Island virus
	MF893265	Eccles virus
	MG600112	Wenzhou pacific spadenose shark reovirus 1
	MG600113	Wenzhou pacific spadenose shark reovirus 2
	MG600114	Wenling minipizza batfish reovirus 1
	MG600119	Wenling minipizza batfish reovirus 3
	MG600120	Western African lungfish reovirus
	MG600121	Guangxi changeable lizard reovirus
	MG600122	Nanhai ghost shark reovirus
	MG958621	Chiqui virus
	MH108636	Atlantic halibut reovirus
	MH327935	Kundal virus
	MK026572	Shelly headland virus
	MK026600	Shelly beach virus
	MK468721	Reoviridae sp. BF02/7/10
	MK636876	Lishui pangolin virus
	MN167493	Hudson virus
	MN764141	Thrips tabaci associated reovirus 1
	MT129758	Bobbyc reo-like virus
	MT498831	Broome reo-like virus 1
	MT721842	Shenzhen reo-like virus 3
	MT747991	Skokie reo-like virus
	MT757494	Shenzhen reo-like virus 1
	U66714	Rice ragged stunt virus
	MW874105	Zoersel tick virus
Rhabdoviridae	KM817634	Sanxia Water Strider Virus 5
	KM817636	Shayang Fly Virus 3
	KM817642	Tacheng Tick Virus 7
	KM817645	Wuhan Ant Virus
	KM817647	Wuhan Fly Virus 3
	KM817649	Wuhan House Fly Virus 2
	KP735609	Diachasmimorpha longicaudata rhabdovirus
	KR822813	Drosophila busckii rhabdovirus
	KR822817	Drosophila subobscura rhabdovirus
	KR822823	Drosophila sturtevanti rhabdovirus 1
	KU754522	Lye Green virus
	KU754523	Withyham virus
	M13215	Rabies virus
	MF360790	Blacklegged tick rhabdovirus-1
	MF536978	Spodoptera frugiperda rhabdovirus
	MF975531	Chimay rhabdovirus
	MG385079	Grenada mosquito rhabdovirus 1
	MH477288	Lasius neglectus virus 2
	MK231099	Entomophthora rhabdovirus A
	MN560630	Rondonia rhabdovirus
	MN593030	Agrotis ipsilon virus
	MN661034	Atrato Rhabdo-like virus 3
	MN661109	Atrato Rhabdo-like virus 2
	MT153372	Hymenopteran rhabdo-related virus OKIAV109
	MT153398	Coleopteran rhabdo-related virus OKIAV20
	MT153400	Hemipteran rhabdo-related virus OKIAV30
	MT153411	Coleopteran rhabdo-related virus OKIAV28
	MT153442	Lepidopteran rhabdo-related virus OKIAV32
	MT153454	Hymenopteran rhabdo-related virus OKIAV38
	MT153466	Lepidopteran rhabdo-related virus OKIAV34
	MT153532	Blattodean rhabdo-related virus OKIAV14
	MT153538	Coleopteran rhabdo-related virus OKIAV29
	MT153562	Hymenopteran rhabdo-related virus OKIAV40
	MT181988	IRE/CTVM19-associated rhabdovirus
	MT721847	Shenzhen Rhabdo-like virus 3
	MW023861	Soybean thrips rhabdo-like virus 3
	MW039260	Hymenopteran rhabdo-related virus OKIAV24
	MW288210	Hymenopteran rhabdo-related virus OKIAV45
	MW288224	Neuropteran rhabdo-related virus OKIAV31
